# Barley MLA3 recognizes the host-specificity determinant PWL2 from rice blast (*M. oryzae*)

**DOI:** 10.1101/2022.10.21.512921

**Authors:** Helen J. Brabham, Diana Gómez De La Cruz, Vincent Were, Motoki Shimizu, Hiromasa Saitoh, Inmaculada Hernández-Pinzón, Phon Green, Jennifer Lorang, Koki Fujisaki, Kazuhiro Sato, István Molnár, Hana Šimková, Jaroslav Doležel, James Russell, Jodie Taylor, Matthew Smoker, Yogesh Kumar Gupta, Tom Wolpert, Nicholas J. Talbot, Ryohei Terauchi, Matthew J. Moscou

## Abstract

Plant nucleotide-binding leucine-rich repeat immune receptors (NLRs) directly or indirectly recognize pathogen-secreted effector molecules to initiate plant defense. Recognition of multiple pathogens by a single NLR is rare and usually occurs via monitoring for changes to host proteins; few characterized NLRs have been shown to recognize multiple effectors. The barley NLR *Mla* has undergone functional diversification and *Mla* alleles recognize host-adapted isolates of barley powdery mildew (*Blumeria graminis* f. sp. *hordei; Bgh*). Here, we show that *Mla3* also confers resistance to rice blast (*Magnaporthe oryzae*) in a dosage dependent manner. Using a forward genetic screen, we discovered that the recognized effector from *M. oryzae* is *PWL2*, a host range determinant factor that prevents *M. oryzae* from infecting weeping lovegrass (*Eragrostis curvula*). *Mla3* has therefore convergently evolved the capacity to recognize effectors from diverse pathogens.
