## Supplemental Data 1 for "Barley MLA3 recognizes the host-specificity determinant PWL2 from rice blast (*M. oryzae*)"

### Sheet: Sheet1
Supplemental Data 1. De novo assembled barley leaf transcriptomes.
Species	Acronym	Accession	Repository	SRA	Reference	Identifier	Type	RGH1	RGH2	RGH3
Hordeum vulgare	Hvu	Abed Binder 12	NCBI	SRR2153288	Dawson et al. (2016) Theor Appl Genet	GGCM01000000	Transcriptome	AB12_DN16432_c0_g2_i4	.	.
Hordeum vulgare	Hvu	Aramir	NCBI	SRR5277779	This study	GGCO01000000	Transcriptome	Aramir_DN19905_c0_g1_i13	.	.
Hordeum vulgare	Hvu	Barke	NCBI	SRR5345036; SRR5345037	This study	GGCN01000000	Transcriptome	Barke_DN11198_c0_g1_i7	.	.
Hordeum vulgare	Hvu	Baronesse	NCBI	SRR5345035	This study	GGCP01000000	Transcriptome	Baronesse_DN18620_c1_g2_i1	Baronesse_DN10630_c0_g2_i1; Baronesse_DN10630_c0_g1_i1	Baronesse_DN17552_c0_g1_i2
Hordeum vulgare	Hvu	BCD12	NCBI	SRR5345034	This study	GGCQ01000000	Transcriptome	BCD12_DN14689_c0_g3_i8	.	.
Hordeum vulgare	Hvu	BCD47	NCBI	SRR5345033	This study	GGCR01000000	Transcriptome	BCD47_DN15738_c2_g6_i12	BCD47_DN3685_c0_g1_i1	BCD47_DN14713_c0_g1_i2
Hordeum vulgare	Hvu	Betzes	NCBI	SRR5345032	This study	GGCS01000000	Transcriptome	Betzes_DN8812_c0_g1_i4	.	.
Hordeum vulgare	Hvu	Bowman	NCBI	SRR5345030; SRR5345031	This study	GGCT01000000	Transcriptome	Bowman_DN13351_c0_g2_i9	Bowman_DN13351_c0_g2_i12	Bowman_DN20980_c0_g1_i1
Hordeum vulgare	Hvu	CI 16139	NCBI	SRR5345028; SRR5345029	This study	GGCU01000000	Transcriptome	CI16139_DN14291_c0_g4_i14	CI16139_DN2601_c0_g1_i1	CI16139_DN10672_c0_g1_i1
Hordeum vulgare	Hvu	CI 16147	NCBI	SRR5320389	This study	GFJN01000000	Transcriptome	CI16147_DN14733_c1_g2_i7	.	.
Hordeum vulgare	Hvu	CI 16153	NCBI	SRR5320388	This study	GFJL01000000	Transcriptome	CI16153_DN25385_c0_g1_i4	.	.
Hordeum vulgare	Hvu	CIho 4196	NCBI	SRR5320390	This study	GFJK01000000	Transcriptome	CIho4196_DN16101_c0_g2_i1	.	.
Hordeum vulgare	Hvu	Commander	NCBI	SRR5345026; SRR5345027	This study	GGCV01000000	Transcriptome	Commander_DN12605_c0_g1_i1	.	.
Hordeum vulgare	Hvu	Duplex	NCBI	SRR5345024; SRR5345025	This study	GGCW01000000	Transcriptome	Duplex_DN12973_c0_g1_i7	Duplex_DN10961_c0_g1_i1	Duplex_DN9585_c0_g1_i2
Hordeum vulgare	Hvu	Emir	NCBI	SRR5345022; SRR5345023	This study	GGCX01000000	Transcriptome	Emir_DN12700_c1_g1_i18	.	.
Hordeum vulgare	Hvu	Finniss	NCBI	SRR5345020; SRR5345021	This study	GGCY01000000	Transcriptome	Finniss_DN10369_c0_g1_i4	Finniss_DN11952_c0_g2_i3	Finniss_DN5418_c0_g2_i1
Hordeum vulgare	Hvu	Fong Tien	NCBI	SRR5345018; SRR5345019	This study	GGCZ01000000	Transcriptome	FongTien_DN43572_c0_g1_i1	.	FongTien_DN51307_c0_g1_i1
Hordeum vulgare	Hvu	Golden Promise	NCBI	SRR5345016; SRR5345017	This study	GGDA01000000	Transcriptome	GoldenPromise_DN10748_c0_g1_i4	.	.
Hordeum vulgare	Hvu	Grannenlose Zweizeilige	NCBI	SRR5345014; SRR5345015	This study	GGDB01000000	Transcriptome	GZ_DN13337_c0_g1_i3	GZ_DN11040_c0_g1_i2	GZ_DN12432_c0_g1_i1
Hordeum vulgare	Hvu	Haruna Nijo	NCBI	SRR5320556, SRR5320557	This study	GFJJ01000000	Transcriptome	HarunaNijo_DN6247_c0_g1_i4	.	.
Hordeum vulgare	Hvu	Heils Franken	NCBI	SRR5345012; SRR5345013	This study	GGDC01000000	Transcriptome	HeilsFranken_DN12361_c0_g1_i4	.	.
Hordeum vulgare	Hvu	Hindmarsh	NCBI	SRR5345010; SRR5345011	This study	GGDD01000000	Transcriptome	Hindmarsh_DN12409_c2_g3_i5	.	.
Hordeum vulgare	Hvu	HOR 1428	NCBI	SRR5345008; SRR5345009	This study	GGDE01000000	Transcriptome	HOR1428_DN14346_c1_g1_i2	HOR1428_DN13556_c0_g3_i1	HOR1428_DN12941_c0_g1_i3
Hordeum vulgare	Hvu	I 5	NCBI	SRR5345006; SRR5345007	This study	GGDF01000000	Transcriptome	I5_DN7690_c0_g1_i2	.	.
Hordeum vulgare	Hvu	Igri	NCBI	SRR5345005	This study	GGDG01000000	Transcriptome	.	.	.
Hordeum vulgare	Hvu	Manchuria	NCBI	SRR5320385	This study	GFJO01000000	Transcriptome	Manchuria_DN21485_c3_g1_i1	.	Manchuria_DN11653_c0_g1_i2
Hordeum vulgare	Hvu	Maritime	NCBI	SRR5345003; SRR5345004	This study	GGDH01000000	Transcriptome	Maritime_DN8756_c0_g1_i2	Maritime_DN3318_c0_g2_i1; Maritime_DN12879_c1_g1_i2	Maritime_DN1820_c0_g2_i1
Hordeum vulgare	Hvu	Morex	IPK	NA	Mascher et al. (2021) Plant Cell	V3 (2021)	Genome	AF427791 (RGH1a, RGH1bcd, RGH1e/RGH1f)	AF427791 (RGH2a)	AF427791 (RGH3a)
Hordeum vulgare	Hvu	Pallas	NCBI	SRR5345002	This study	GGDI01000000	Transcriptome	Pallas_DN14470_c0_g2_i1	.	.
Hordeum vulgare	Hvu	Q21861	NCBI	SRR5345000; SRR5345001	This study	GGDJ01000000	Transcriptome	Q21861_DN14179_c2_g1_i13	.	.
Hordeum vulgare	Hvu	Russell	NCBI	SRR2153285	Dawson et al. (2016) Theor Appl Genet	GGDK01000000	Transcriptome	Russell_DN19683_c0_g2_i1	.	.
Hordeum vulgare	Hvu	Sultan 5	NCBI	SRR5344998; SRR5344999	This study	GGDL01000000	Transcriptome	Sultan5_DN15167_c1_g1_i6	.	.
Hordeum vulgare	Hvu	SusPtrit	NCBI	SRR5344997	This study	GGDM01000000	Transcriptome	SusPtrit_DN10259_c0_g3_i1	.	.
Hordeum vulgare	Hvu	WBDC 008	NCBI	SRR5344995; SRR5344996	This study	GGDN01000000	Transcriptome	WBDC008_DN12184_c0_g1_i5	.	.
Hordeum vulgare	Hvu	WBDC 013	NCBI	SRR5344993; SRR5344994	This study	GGDO01000000	Transcriptome	WBDC013_DN11967_c0_g1_i2	.	.
Hordeum vulgare	Hvu	WBDC 085	NCBI	SRR5344991; SRR5344992	This study	GGDP01000000	Transcriptome	WBDC085_DN6076_c0_g3_i1	.	.
Hordeum vulgare	Hvu	WBDC 109	NCBI	SRR5344989; SRR5344990	This study	GGDQ01000000	Transcriptome	WBDC109_DN10856_c0_g2_i1	WBDC109_DN10856_c0_g2_i1	WBDC109_DN32239_c0_g1_i1
Hordeum vulgare	Hvu	WBDC 110	NCBI	SRR5344987; SRR5344988	This study	GGDR01000000	Transcriptome	WBDC110_DN10528_c0_g3_i1	.	.
Hordeum vulgare	Hvu	WBDC 172	NCBI	SRR5344985; SRR5344986	This study	GGDS01000000	Transcriptome	WBDC172_DN10954_c0_g2_i11	.	.
Hordeum vulgare	Hvu	WBDC 259	NCBI	SRR5344983; SRR5344984	This study	GGDT01000000	Transcriptome	WBDC259_DN12072_c0_g1_i7	.	.
