## Supplemental Data 2 for "Barley MLA3 recognizes the host-specificity determinant PWL2 from rice blast (*M. oryzae*)"

### Sheet: Figure_5
Supplemental Data 2. Mla3 transgenic lines used in Fig. 5
Mla3 transgenic line	T1 family	Copies of T-DNA insert (Hyg)	MoO phenotype
HVT_00924	4	4	1
HVT_00925	4	6	0
HVT_00926	4	3	2
HVT_00927	4	1	2
HVT_00928	4	4	0
HVT_00929	4	5	1.5
HVT_00930	4	3	2
HVT_00931	4	4	0
HVT_00932	4	2	2
HVT_00933	4	2	0
HVT_00934	4	5	0
HVT_00935	4	2	3
HVT_00936	4	4	0
HVT_00937	4	6	0
HVT_00938	4	2	2
HVT_00939	4	1	2
HVT_00940	4	4	0
HVT_00941	4	5	0
HVT_00942	5	1	3
HVT_00943	5	1	3
HVT_00944	5	0	2
HVT_00945	5	1	2
HVT_00946	5	2	1.5
HVT_00947	5	2	1.5
HVT_00948	5	2	1.5
HVT_00949	5	2	1.5
HVT_00950	5	0	3
HVT_00951	5	2	2
HVT_00952	5	0	3
HVT_00953	5	0	3
HVT_00954	5	2	3
HVT_00955	5	0	3
HVT_00956	5	2	1.5
HVT_00957	5	1	3
HVT_00958	5	1	4
HVT_00959	5	1	4

### Sheet: Transgenic lines
Supplemental Data 2. Inventory of transgenic barley lines with Mla3, Mla3△6, RGH2/RGH3.
ID	Gene(s)	Transformed accession	T1 Family Identifier	Copies of T-DNA Insert (Hyg)	Experiment performed
HVT_00615	RGH2 RGH3	Golden Promise	1	1	Bgh
HVT_00620	RGH2 RGH3	Golden Promise	3	1	Bgh
HVT_00623	RGH2 RGH3	Golden Promise	4	2	Bgh
HVT_00626	RGH2 RGH3	Golden Promise	5	2	Bgh
HVT_00634	RGH2 RGH3	Golden Promise	9	1	Bgh
HVT_00639	RGH2 RGH3	Golden Promise	11	1	Bgh
HVT_00641	RGH2 RGH3	Golden Promise	12	2	Bgh
HVT_00643	RGH2 RGH3	SxGP DH-47	1	6	Bgh
HVT_00643	RGH2 RGH3	SxGP DH-47	1	6	Bgh
HVT_00266	Mla3△6	Golden Promise	2	2	Bgh
HVT_00267	Mla3△6	Golden Promise	3	1	Bgh
HVT_00268	Mla3△6	Golden Promise	3	3	Bgh
HVT_00269	Mla3△6	Golden Promise	3	1	Bgh
HVT_00272	Mla3△6	Golden Promise	6	1	Bgh
HVT_00275	Mla3△6	Golden Promise	7	4	Bgh
HVT_00665	Mla3	Golden Promise	3	-	Bgh
HVT_00667	Mla3	Golden Promise	4	-	Bgh
HVT_00668	Mla3	Golden Promise	4	-	Bgh
HVT_00669	Mla3	Golden Promise	5	-	Bgh
HVT_00670	Mla3	Golden Promise	5	-	Bgh
HVT_00673	Mla3	Golden Promise	6	-	Bgh
HVT_00674	Mla3	Golden Promise	6	-	Bgh
HVT_00675	Mla3	Golden Promise	6	-	Bgh
HVT_00512	Mla3△6	Golden Promise	2	1	MoO
HVT_00515	Mla3△6	Golden Promise	3	2	MoO
HVT_00516	Mla3△6	Golden Promise	3	2	MoO
HVT_00522	Mla3△6	Golden Promise	3	1	MoO
HVT_00525	Mla3△6	Golden Promise	3	1	MoO
HVT_00542	Mla3△6	Golden Promise	6	1	MoO
HVT_00559	Mla3△6	Golden Promise	7	2	MoO
HVT_00562	Mla3△6	Golden Promise	7	-	MoO
HVT_00665	Mla3	Golden Promise	3	-	MoO
HVT_00667	Mla3	Golden Promise	4	-	MoO
HVT_00668	Mla3	Golden Promise	4	-	MoO
HVT_00669	Mla3	Golden Promise	5	-	MoO
HVT_00670	Mla3	Golden Promise	5	-	MoO
HVT_00673	Mla3	Golden Promise	6	-	MoO
HVT_00674	Mla3	Golden Promise	6	-	MoO
HVT_00675	Mla3	Golden Promise	6	-	MoO
HVT_00615	RGH2 RGH3	Golden Promise	1	1	MoO
HVT_00620	RGH2 RGH3	Golden Promise	3	1	MoO
HVT_00623	RGH2 RGH3	Golden Promise	4	2	MoO
HVT_00626	RGH2 RGH3	Golden Promise	5	2	MoO
HVT_00634	RGH2 RGH3	Golden Promise	9	1	MoO
HVT_00639	RGH2 RGH3	Golden Promise	11	1	MoO
HVT_00641	RGH2 RGH3	Golden Promise	12	2	MoO
HVT_00643	RGH2 RGH3	SxGP DH47	1	6	MoO
