## Supplemental Data 3 for "Barley MLA3 recognizes the host-specificity determinant PWL2 from rice blast (*M. oryzae*)"

### Sheet: Sheet1
Supplemental Data 3. KASP markers used for fine-mapping of the Mla3/Rmo1 locus.
Marker	Extended marker name	Forward primer allele 1	Forward primer allele 2	Reverse primer
K_3_1144	3_1144_60_F	GAAGGTCGGAGTCAACGGATTTGACCGGCAAGACCGTCACC	GAAGGTGACCAAGTTCATGCTTGACCGGCAAGACCGTCACT	GCTTGGATCCACCCCCTC
K_1_0419	1_0419_120_F	GAAGGTCGGAGTCAACGGATTTGGATGCTCTCAAGGAGACC	GAAGGTGACCAAGTTCATGCTTGGATGCTCTCAAGGAGACT	TCTGAGGCAAGCAGCAGC
K_66630	SCRI_RS_66630_159_R	GAAGGTCGGAGTCAACGGATTTATCCAGTTCACTGCCCTCC	GAAGGTGACCAAGTTCATGCTTATCCAGTTCACTGCCCTCT	GGCTCCATCCATACACCTCA
K_82277	SCRI_RS_82277_126_F	GAAGGTCGGAGTCAACGGATTCATACATCCGCTGGGCATCA	GAAGGTGACCAAGTTCATGCTCATACATCCGCTGGGCATCG	TGGCGGCGAAAAGAAGCA
K_232577	SCRI_RS_232577_124_R	GAAGGTCGGAGTCAACGGATTAAGAGCGACCTCCTCCTCAC	GAAGGTGACCAAGTTCATGCTAAGAGCGACCTCCTCCTCAT	TTGTGGATGAGCACGGGC
K_3_0933	3_0933_60_F	GAAGGTCGGAGTCAACGGATTGTAATCTACCTGTATGATTC	GAAGGTGACCAAGTTCATGCTGTAATCTACCTGTATGATTT	TCAGAAGAGTGCAGCATAACA
K_963924	HV5_963924_p1_378_F	GAAGGTCGGAGTCAACGGATTCAACATCAACACTCGTAGCA	GAAGGTGACCAAGTTCATGCTCAACATCAACACTCGTAGCG	CGCCACAACGCTCTTTGAC
K_2_1174	2_1174_120_F	GAAGGTCGGAGTCAACGGATTACCGGCGCTCGATTAAGTCA	GAAGGTGACCAAGTTCATGCTACCGGCGCTCGATTAAGTCG	GCATCGCCGGGTGATACA
K_023_28	MLA_023_p1_28_F	GAAGGTCGGAGTCAACGGATTGCTAGTACAAACATGTAAAA	GAAGGTGACCAAGTTCATGCTGCTAGTACAAACATGTAAAG	TGGACAAGGACCAAACTTTGA
K_026_38	MLA_026_p1_38_F	GAAGGTCGGAGTCAACGGATTGTTGCATTCTTTAAGCTTCA	GAAGGTGACCAAGTTCATGCTGTTGCATTCTTTAAGCTTCG	TGACAAATCAAGGCAGGGGT
K_027_282	MLA_027_p1_282_F	GAAGGTCGGAGTCAACGGATTACTTCATGGTTGTCATATGG	GAAGGTGACCAAGTTCATGCTACTTCATGGTTGTCATATGT	TCATTGGTTGTTTGTCCTCCT
K_028_246	MLA_028_p1_246_F	GAAGGTCGGAGTCAACGGATTATGTCCAAACCAGCATCCGG	GAAGGTGACCAAGTTCATGCTATGTCCAAACCAGCATCCGT	TGGGGCAAACTCACACACA
K_028_387	MLA_028_p1_387_R	GAAGGTCGGAGTCAACGGATTGCAAGGTAGTGGCCGTTACC	GAAGGTGACCAAGTTCATGCTGCAAGGTAGTGGCCGTTACT	TGAGTTTGCCCCAACGCA
K_063_73	MLA_063_p1_73_F	GAAGGTCGGAGTCAACGGATTCCTTGCAGATCAGTTGGAGC	GAAGGTGACCAAGTTCATGCTCCTTGCAGATCAGTTGGAGT	GACGATGGAGCTCGGTCG
K_065_78	MLA_065_p1_78_F	GAAGGTCGGAGTCAACGGATTCTATGGCGACCACCCGTAGC	GAAGGTGACCAAGTTCATGCTCTATGGCGACCACCCGTAGT	CCGTAGGCTGCTCGACAT
K_079_147	MLA_079_p1_147_F	GAAGGTCGGAGTCAACGGATTTGAAGATGAGTCAAGAGAAA	GAAGGTGACCAAGTTCATGCTTGAAGATGAGTCAAGAGAAC	ACCTGAGGACATCCGGCT
K_080_286	MLA_080_p1_286_F	GAAGGTCGGAGTCAACGGATTTCTTGGGACGGCTTCACTAC	GAAGGTGACCAAGTTCATGCTTCTTGGGACGGCTTCACTAT	CGCCGCGACAACTCTAGT
K_103_22	MLA_103_p1_22_F	GAAGGTCGGAGTCAACGGATTCTTGGAAGTAAAGGGATAGG	GAAGGTGACCAAGTTCATGCTCTTGGAAGTAAAGGGATAGT	TGGGTGAAGACAACGTCCG
K_118_51	MLA_118_p1_51_F	GAAGGTCGGAGTCAACGGATTTGTGTTGACCAATTTGTTGC	GAAGGTGACCAAGTTCATGCTTGTGTTGACCAATTTGTTGT	TGTCAGTTGCATTTCGACAGG
K_119_166	MLA_119_p1_166_R	GAAGGTCGGAGTCAACGGATTCCGTTCCCATCCATTGCATA	GAAGGTGACCAAGTTCATGCTCCGTTCCCATCCATTGCATG	GTGAAGCAGTGGATAGCCGA
K_132_55	MLA_132_p1_55_F	GAAGGTCGGAGTCAACGGATTGGGTTAAACAAAAAATCTCC	GAAGGTGACCAAGTTCATGCTGGGTTAAACAAAAAATCTCT	TGGTTTTGCACTGGCCCT
K_186_111	MLA_186_p1_111_R	GAAGGTCGGAGTCAACGGATTTGTATCTAAGTATATACCCC	GAAGGTGACCAAGTTCATGCTTGTATCTAAGTATATACCCT	CCTTCGGCTACCCACTTCC
K_15A08F2	15A08F2_133_R	GAAGGTCGGAGTCAACGGATTTCTTCCCAACCCCACTAGTC	GAAGGTGACCAAGTTCATGCTTCTTCCCAACCCCACTAGTT	GCACAAGGTGGCGTCCAT
K_80H14R1F3_152	80H14R1F3_p1_152_F	GAAGGTCGGAGTCAACGGATTGACAAGGGTCGGGGATTTTC	GAAGGTGACCAAGTTCATGCTGACAAGGGTCGGGGATTTTT	AGTTTCCTCACACTCACACCA
K_80H14R1F3_128	80H14R1F3_p2_128_R	GAAGGTCGGAGTCAACGGATTTCCTGCTCTCAAACTGTAGC	GAAGGTGACCAAGTTCATGCTTCCTGCTCTCAAACTGTAGT	GGTTGCCCCAAGGTACCC
K_FWA62F	FWA62F_199_F	GAAGGTCGGAGTCAACGGATTTCTTGGGACGGCTTCACTAC	GAAGGTGACCAAGTTCATGCTTCTTGGGACGGCTTCACTAT	CGCCGCGACAACTCTAGT
K_Mla_RGH1	Mla_ORO_2920_R	GAAGGTCGGAGTCAACGGATTGGCAGATCCACAATCCAAAC	GAAGGTGACCAAGTTCATGCTGGCAGATCCACAATCCAAAT	CACCCACCAAACGCAACG
K_020_313	MLA_020_p1_313_R	GAAGGTCGGAGTCAACGGATTATTCGCTTGGATCATGGGAA	GAAGGTGACCAAGTTCATGCTATTCGCTTGGATCATGGGAG	GGTTAATCAGGAACCTCGGTG
K_020_446	MLA_020_p1_446_F	GAAGGTCGGAGTCAACGGATTTCACAGTGAGAAGCATGCCA	GAAGGTGACCAAGTTCATGCTTCACAGTGAGAAGCATGCCT	TGTCTTGCTCTTGCGGCT
K_009_53	MLA_009_p1_53_F	GAAGGTCGGAGTCAACGGATTGATCAACGAAACAACATCGA	GAAGGTGACCAAGTTCATGCTGATCAACGAAACAACATCGG	GGCTTGGATCCGCCTGAA
K_009_97	MLA_009_p1_97_F	GAAGGTCGGAGTCAACGGATTCAACACCATCAACTCCTTCA	GAAGGTGACCAAGTTCATGCTCAACACCATCAACTCCTTCG	GGCTTGGATCCGCCTGAA
K_206D11	0206D11_T7_p1_135_F	GAAGGTCGGAGTCAACGGATTCTTTTGATCTGATCCGGCGC	GAAGGTGACCAAGTTCATGCTCTTTTGATCTGATCCGGCGG	GCCAACCAAGCAAGTGCC
K_4261	k04261_p1_284_R	GAAGGTCGGAGTCAACGGATTGCATCCGAGGTAACATGGAC	GAAGGTGACCAAGTTCATGCTGCATCCGAGGTAACATGGAT	AAACGAGCAATCGGGGCT
K_2_0712	2_0712_120_F	GAAGGTCGGAGTCAACGGATTGGTGTCGCAATTTCTGGACA	GAAGGTGACCAAGTTCATGCTGGTGTCGCAATTTCTGGACG	ACCCTAGAATGTACACGGTGT
	SCRI_RS_148560_109_F
