## Supplemental Data 4 for "Barley MLA3 recognizes the host-specificity determinant PWL2 from rice blast (*M. oryzae*)"

### Sheet: Sheet1
Supplemental Data 4. Genomes used for NLR phylogenetic tree construction.
Family	Tribe	Species	Acryonym	Source	References
Poaceae	Andropogoneae	Zea mays	Zm	Zea mays RefGen_V4; https://www.maizegdb.org	Schnable et al. (2009) Science
Poaceae	Andropogoneae	Sorghum bicolor	Sb	Sorghum bicolor v3.1.1 DOE-JGI, http://phytozome.jgi.doe.gov/	Paterson et al. (2009) Nature
Poaceae	Chloridoideae	Eragrostis curvula	Ec	NCBI, GCA_007726485.1	Carballo et al. (2019) Scientific Reports
Poaceae	Paniceae	Setaria italica	Si	Setaria italica v2.2 DOE-JGI, http://phytozome.jgi.doe.gov/	Bennetzen et al. (2012) Nature Biotechnology
Poaceae	Oryzoideae	Oryza sativa	Os	Rice RGAP V7; http://rice.uga.edu/	Goff et al. (2002) Science
Poaceae	Brachypodieae	Brachypodium distachyon	Bd	Brachypodium distachyon v3.1 DOE-JGI, http://phytozome.jgi.doe.gov/	IBI (2010) Nature; Gordon et al. (2017) Nature Communications
Poaceae	Triticeae	Hordeum vulgare	Hv	Morex V3; http://doi.org/10.5447/ipk/2021/3	Mascher et al. (2021) Plant Cell
